# Morpho-molecular diversity and evolutionary analyses suggest hidden life styles in Spumellaria (Radiolaria)

**DOI:** 10.1101/2020.06.29.176917

**Authors:** Miguel M. Sandin, Tristan Biard, Sarah Romac, Luis O’Dogherty, Noritoshi Suzuki, Fabrice Not

## Abstract

Spumellaria (Radiolaria, Rhizaria) are holoplanktonic amoeboid protists, ubiquitous and abundant in the global ocean. Their silicified skeleton preserves very well in sediments displaying an excellent fossil record, from the early middle Cambrian (ca. 509-521 Ma), extremely valuable for paleo-environmental reconstruction studies. Spumellaria are tedious to maintain in laboratory conditions preventing an accurate perception of their extant diversity and ecology in today’s oceans, most of which being inferred from sediment records. This study represents an integrated and comprehensive classification of Spumellaria based on the combination of ribosomal taxonomic marker genes (rDNA) and morphological characteristics. In contrast to established taxonomic knowledge, we demonstrate that symmetry of the skeleton takes more importance than internal structures at high taxonomic rank classification. Such reconsideration allows gathering different morphologies with concentric structure and a spherical or radial symmetry believed to belong to other Radiolaria orders from the fossil record, as for some Entactinaria families. Results obtained in this study suggest the existence of new Spumellaria diversity at early diverging positions, in which a non-bearing skeleton organism lives within shelled ones. Using fossil calibrated molecular clock we estimated the origin of Spumellaria in the middle Cambrian (ca. 515 Ma), in agreement with the appearance of the first radiolarian representatives in the fossil record. The morpho-molecular and evolutionary framework established herein allows a direct connection between living specimens and fossil morphologies from the Cambrian, bringing both a standpoint for future molecular environmental surveys and a better understanding for paleo-environmental reconstruction studies.
