## Supplementary material for "Morpho-molecular diversity and evolutionary analyses suggest hidden life styles in Spumellaria (Radiolaria)": TableS1.xlsx

### Sheet: info
ID	Clade	Subclade	Superfamily	Family	Genus	Species	Authority	Location	Depth	Reference	Accession_number_18S	Accession_number_28S
Vil282	A	A	Hexastyloidea	Hexastylidae	Hexacontella	Hexacontella_sp	NA	Villefranche-sur-mer	NA	This study	MT670526	NA
HQ651795	A	A	Hexastyloidea	Hexastylidae	Hexastylus	Hexastylus_nobilis	Cleve	Sogndalsfjorden (Norway)	NA	Krabberod et al. (2011)	HQ651795	NA
HQ651798	A	A	Hexastyloidea	Hexastylidae	Hexastylus	Hexastylus_nobilis	Cleve	Sogndalsfjorden (Norway)	NA	Krabberod et al. (2011)	HQ651798	NA
Mge17-15	B	B	Hexastyloidea	Hexalonchidae	Hexacontella?	Hexacontella?_sp	NA	Westearn mediterranean sea	500-0	This study	MT670484	NA
AB284519	B	B	Hexastyloidea	Hexalonchidae	Hexacontium	Hexacontium_cf_hexagonum	(Ehrenberg)	Sogndalsfjord, Norway	250-25	Yuasa et al. (2009)	AB284519	NA
HQ651784	B	B	Hexastyloidea	Hexalonchidae	Hexacontium	Hexacontium_sp_A	NA	Sogndalsfjorden (Norway)	NA	Krabberod et al. (2011)	HQ651784	HQ651784
HQ651794	B	B	Hexastyloidea	Hexalonchidae	Hexacontium	Hexacontium_sp_A	NA	Sogndalsfjorden (Norway)	NA	Krabberod et al. (2011)	HQ651794	NA
HQ651796	B	B	Hexastyloidea	Hexalonchidae	Hexacontium	Hexacontium_sp_A	NA	Sogndalsfjorden (Norway)	NA	Krabberod et al. (2011)	HQ651796	NA
HQ651797	B	B	Hexastyloidea	Hexalonchidae	Hexacontium	Hexacontium_sp_A	NA	Sogndalsfjorden (Norway)	NA	Krabberod et al. (2011)	HQ651797	NA
Vil484	B	B	Hexastyloidea	Hexalonchidae	Stigmostylus	Stigmostylus_ferrusi	Hollande and Enjument	Villefranche-sur-mer	30	This study	MT670544	MT670477
Vil174	C	C	Hexastyloidea	Hollandosphaeridae	Hollandosphaera	Hollandosphaera_hexagonia	(Hollande and Enjument)	Villefranche-sur-mer	Euphotic	This study	MT670512	MT670460
Vil209	C	C	Hexastyloidea	Hollandosphaeridae	Hollandosphaera	Hollandosphaera_hexagonia	(Hollande and Enjument)	Villefranche-sur-mer	Euphotic	This study	MT670515	NA
Vil217	C	C	Hexastyloidea	Hollandosphaeridae	Hollandosphaera	Hollandosphaera_hexagonia	(Hollande and Enjument)	Villefranche-sur-mer	Euphotic	This study	MT670517	MT670463
Vil448	C	C	Hexastyloidea	Hollandosphaeridae	Hollandosphaera	Hollandosphaera_hexagonia	(Hollande and Enjument)	Villefranche-sur-mer	450-0	This study	MT670535	NA
Vil454	C	C	Hexastyloidea	Hollandosphaeridae	Hollandosphaera	Hollandosphaera_hexagonia	(Hollande and Enjument)	Villefranche-sur-mer	450-0	This study	MT670540	NA
Mge17-82	D	D	Spongosphaeroidea	Spongosphaeridae	Spongosphaera	Spongosphaera_streptacantha	Haeckel	Westearn mediterranean sea	500-0	This study	MT670490	MT670451
Oki25	D	D	Spongosphaeroidea	Spongosphaeridae	Spongosphaera	Spongosphaera_streptacantha	Haeckel	Okinawa, Japan	NA	This study	MT670492	NA
Osh188	D	D	Spongosphaeroidea	Spongosphaeridae	Spongosphaera	Spongosphaera_streptacantha	Haeckel	East_off_Japan	25-0	This study	MT670496	NA
Osh69	D	D	Spongosphaeroidea	Spongosphaeridae	Spongosphaera	Spongosphaera_streptacantha	Haeckel	East_off_Japan	NA	This study	MT670499	NA
AB439010	E	E1	Lithocyclioidea	Artiscinae	Cypassis	Cypassis_irregularis	Nigrini	Sagami Bay, Japan	Surface	Kimoto et al. (2011)	AB439010	NA
Vil458	E	E1	Lithocyclioidea	Artiscinae	Cypassis	Cypassis_irregularis	Nigrini	Villefranche-sur-mer	450-0	This study	MT670541	NA
Vil450	E	E1	Lithocyclioidea	Artiscinae	Cypassis	Cypassis_oblongus	Takahashi	Villefranche-sur-mer	450-0	This study	MT670537	NA
Vil186	E	E1	Lithocyclioidea	Artiscinae	Didymocyrtis	Didymocyrtis_sp		Villefranche-sur-mer	NA	This study	MT670513	MT670461
AB193605	E	E1	Lithocyclioidea	Artiscinae	Didymocyrtis	Didymocyrtis_tetrathalamus	(Haeckel)	Okinawa, Japan	NA	Yuasa et al. (2004)	AB193605	NA
Ses19	E	E1	Lithocyclioidea	Artiscinae	Didymocyrtis	Didymocyrtis_tetrathalamus	(Haeckel)	Sesoko Okinawa Japan	NA	This study	MT670505	NA
Ses64	E	E1	Lithocyclioidea	Artiscinae	Didymocyrtis	Didymocyrtis_tetrathalamus	(Haeckel)	Sesoko Okinawa Japan	NA	This study	MT670509	NA
LC093106	E	E1	Lithocyclioidea	Artiscinae	Didymocyrtis	Didymocyrtis_tetrathalamus_coronatus	(Haeckel)	Okinawa, Japan	Surface	Yuasa et al. (2016)	LC093106	NA
Ses63	E	E1	Lithocyclioidea	Artiscinae	Didymocyrtis	Didymocyrtis_tetrathalamus_coronatus	(Haeckel)	Sesoko Okinawa Japan	NA	This study	MT670508	NA
AB246695	E	E2	Spongodiscoidea	Spongobrachiidae	gen_indet	gen_et_sp_indet		Shimoda, Izu peninsula, Japan	Surface	Kunitomo et al. (2006)	AB246695	NA
AB430760	E	E2	Spongodiscoidea	Spongobrachiidae	gen_indet	gen_et_sp_indet		Shimoda, Izu peninsula, Japan	NA	Ando et al. (2009)	AB430760	AB430760
Osh174	E	E2	Spongodiscoidea	Spongobrachiidae	gen_indet	gen_et_sp_indet		East_off_Japan	25-0	This study	MT670495	MT670452
Osh48	E	E2	Spongodiscoidea	Spongobrachiidae	gen_indet	gen_et_sp_indet		East_off_Japan	NA	This study	MT670498	NA
Osh79	E	E2	Spongodiscoidea	Spongobrachiidae	gen_indet	gen_et_sp_indet		East_off_Japan	25-0	This study	MT670500	MT670453
Vil449	E	E2	Spongodiscoidea	Spongobrachiidae	Spongasteriscus	Spongasteriscus_toxon	(Tan and Su)	Villefranche-sur-mer	450-0	This study	MT670536	NA
Mge17-17	E	E2	Spongodiscoidea	Spongobrachiidae	Spongobracium	Spongobracium_ellipticum	(Haeckel)	Westearn mediterranean sea	500-0	This study	MT670485	MT670447
Mge17-74	E	E3	Spongodiscoidea	Euchitoniidae	Dictyocoryne	Dictyocoryne_gegenbauri	(Haeckel)	Westearn mediterranean sea	500-0	This study	MT670488	MT670449
Vil246	E	E3	Spongodiscoidea	Euchitoniidae	Dictyocoryne	Dictyocoryne_koellikeri	(Haeckel)	Villefranche-sur-mer	Euphotic	This study	MT670524	NA
Vil293	E	E3	Spongodiscoidea	Euchitoniidae	Dictyocoryne	Dictyocoryne_koellikeri	(Haeckel)	Villefranche-sur-mer	NA	This study	MT670527	MT670469
AB101540	E	E3	Spongodiscoidea	Euchitoniidae	Dictyocoryne	Dictyocoryne_profunda	Ehrenberg	Okinawa, Japan	Surface	Takahashi et al. (2004)	AB101540	NA
Mge17-99	E	E3	Spongodiscoidea	Euchitoniidae	Dictyocoryne	Dictyocoryne_sp		Westearn mediterranean sea	500-0	This study	MT670491	NA
AB101541	E	E3	Spongodiscoidea	Euchitoniidae	Dictyocoryne	Dictyocoryne_truncata	(Ehrenberg)	Okinawa, Japan	Surface	Takahashi et al. (2004)	AB101541	NA
AB430757	E	E3	Spongodiscoidea	Euchitoniidae	Dictyocoryne	Dictyocoryne_truncata	(Ehrenberg)	Shimoda, Izu peninsula, Japan	NA	Ando et al. (2009)	AB430757	AB430757
AB430758	E	E3	Spongodiscoidea	Euchitoniidae	Dictyocoryne	Dictyocoryne_truncata	(Ehrenberg)	Shimoda, Izu peninsula, Japan	NA	Ando et al. (2009)	AB430758	AB430758
LC093107	E	E3	Spongodiscoidea	Euchitoniidae	Myelastrum	Myelastrum_aurivillii	(Cleve)	Okinawa, Japan	Surface	Yuasa et al. (2016)	LC093107	NA
AB179732	E	E3	Spongodiscoidea	Euchitoniidae	Myelastrum	Myelastrum_elegans	(Ehrenberg)	Okinawa, Japan	Surface	Yuasa et al. (2005)	AB179732	NA
AB179733	E	E3	Spongodiscoidea	Euchitoniidae	Myelastrum	Myelastrum_furcatum	(Haeckel)	Okinawa, Japan	Surface	Yuasa et al. (2005)	AB179733	NA
AB179734	E	E3	Spongodiscoidea	Euchitoniidae	Myelastrum	Myelastrum_lobum	(Swanberg, Anderson and Bennett)	Okinawa, Japan	Surface	Yuasa et al. (2005)	AB179734	NA
AB101542	E	E3	Spongodiscoidea	Euchitoniidae	Spongaster	Spongaster_tetras_tetras	(Ehrenberg)	Okinawa, Japan	Surface	Takahashi et al. (2004)	AB101542	NA
AB246696	E	E3	Spongodiscoidea	Euchitoniidae	Spongodiscus	Spongodiscus_resurgens	Ehrenberg	Shimoda, Izu peninsula, Japan	Surface	Kunitomo et al. (2006)	AB246696	NA
AB284518	F	F1	Liosphaeroidea	Astrosphaeridae	Heliosphaera	Heliosphaera_aff_actinota	(Haeckel)	Okinawa, Japan	NA	Yuasa et al. (2009)	AB284518	NA
HQ651782	F	F1	Liosphaeroidea	Astrosphaeridae	Heliosphaera	Heliosphaera_aff_actinota	(Haeckel)	Sogndalsfjorden (Norway)	NA	Krabberod et al. (2011)	HQ651782	HQ651782
HQ651792	F	F1	Liosphaeroidea	Astrosphaeridae	Heliosphaera	Heliosphaera_aff_actinota	(Haeckel)	Sogndalsfjorden (Norway)	NA	Krabberod et al. (2011)	HQ651792	NA
Osh34	F	F1	Liosphaeroidea	Astrosphaeridae	Heliosphaera	Heliosphaera_bifurcus	(Haeckel)	East_off_Japan	NA	This study	MT670497	NA
Vil497	F	F2	Liosphaeroidea	Astrosphaeridae	Arachnospongus	Arachnospongus_varians	Mast	Villefranche-sur-mer	30	This study	MT670545	MT670478
AB490705	F	F2	Liosphaeroidea	Astrosphaeridae	Astrosphaera	Astrosphaera_hexagonalis	Haeckel	Okinawa, Japan	NA	Yuasa et al. (2009)	AB490705	NA
AB490706	F	F2	Liosphaeroidea	Astrosphaeridae	Astrosphaera	Astrosphaera_hexagonalis	Haeckel	Okinawa, Japan	NA	Yuasa et al. (2009)	AB490706	NA
Vil238	F	F2	Liosphaeroidea	Astrosphaeridae	Cladococcus	Cladococcus_irregularis	Popofsky	Villefranche-sur-mer	NA	This study	MT670520	NA
Vil228	F	F2	Liosphaeroidea	Astrosphaeridae	Cladococcus	Cladococcus_scoparius	Haeckel	Villefranche-sur-mer	NA	This study	MT670518	MT670464
Vil173	F	F2	Liosphaeroidea	Astrosphaeridae	Cladococcus	Cladococcus_sp_A		Villefranche-sur-mer	NA	This study	MT670511	NA
Vil499	F	F2	Liosphaeroidea	Astrosphaeridae	Cladococcus	Cladococcus_sp_A		Villefranche-sur-mer	30	This study	MT670546	MT670479
Vil243	F	F2	Liosphaeroidea	Astrosphaeridae	Cladococcus	Cladococcus_viminalis	Haeckel	Villefranche-sur-mer	NA	This study	MT670522	MT670466
Vil244	F	F2	Liosphaeroidea	Astrosphaeridae	Cladococcus	Cladococcus_viminalis	Haeckel	Villefranche-sur-mer	NA	This study	MT670523	MT670467
Mge17-44	G	G	Rhizosphaeroidea	Rhizosphaeridae	Haliommilla	Haliommilla_capillacea	(Haeckel)	Westearn mediterranean sea	500-0	This study	MT670487	MT670448
Ses15	G	G	Rhizosphaeroidea	Rhizosphaeridae	Haliommilla	Haliommilla_capillacea	(Haeckel)	Sesoko Okinawa Japan	NA	This study	MT670503	MT670456
Vil240	G	G	Rhizosphaeroidea	Rhizosphaeridae	Haliommilla	Haliommilla_capillacea	(Haeckel)	Villefranche-sur-mer	NA	This study	MT670521	MT670465
AB246684	G	G	Rhizosphaeroidea	Rhizosphaeridae	Rhizosphaera	Rhizosphaera_sp		Shimoda, Izu peninsula, Japan	Surface	Kunitomo et al. (2006)	AB246684	NA
AB246686	G	G	Rhizosphaeroidea	Rhizosphaeridae	Rhizosphaera	Rhizosphaera_sp		Shimoda, Izu peninsula, Japan	Surface	Kunitomo et al. (2006)	AB246686	NA
JQ706069	G	G	Rhizosphaeroidea	Rhizosphaeridae	Rhizosphaera	Rhizosphaera_trigonacantha	Haeckel	Akajima Island, Japan	NA	Decelle et al. Unpublished	JQ706069	NA
Mge17-81	G	G	Rhizosphaeroidea	Rhizosphaeridae	Rhizosphaera	Rhizosphaera_trigonacantha	Haeckel	Westearn mediterranean sea	500-0	This study	MT670489	MT670450
Vil476	G	G	Rhizosphaeroidea	Rhizosphaeridae	Rhizosphaera	Rhizosphaera_trigonacantha	Haeckel	Villefranche-sur-mer	Surface	This study	MT670542	MT670475
Ses55	H	H	Centrocuboidea	Centrocubidae	Centrocubus	Centrocubus_cladostylus	Haeckel	Sesoko Okinawa Japan	NA	This study	MT670507	MT670459
GU821394	H	H	Centrocuboidea	Centrocubidae	Uncultured	Uncultured_rhirarian_clone		oxygenated_water_column_Cariaco_Basin	NA	Edgcomb et al. (2011)	GU821394	NA
GU822672	H	H	Centrocuboidea	Centrocubidae	Uncultured	Uncultured_rhirarian_clone		oxygenated_water_column_Cariaco_Basin	NA	Edgcomb et al. (2011)	GU822672	NA
Vil210	I	I	Centrocuboidea	Excentroconchidae	Plegmosphaeromma?	Plegmosphaeromma?_sp		Villefranche-sur-mer	NA	This study	MT670516	NA
Vil451	I	I	Centrocuboidea	Excentroconchidae	Plegmosphaeromma?	Plegmosphaeromma?_sp		Villefranche-sur-mer	450-0	This study	MT670538	NA
KJ757677	I	I	Centrocuboidea	Excentroconchidae	Uncultured	Uncultured_eukaryote		East_Pacific_Rise	2500	Lie et al. (2014)	KJ757677	NA
JX842018	I	I	Centrocuboidea	Excentroconchidae	Uncultured	Uncultured_marine_eukaryote		seawater_sample	500	Kim et al. (2012)	JX842018	NA
KX532703	I	I	Centrocuboidea	Excentroconchidae	Uncultured	Uncultured_marine_eukaryote		ocean_water	NA	Xu et al. press	KX532703	NA
GU821097	I	I	Centrocuboidea	Excentroconchidae	Uncultured	Uncultured_Rhizaria		anoxic_water_column_Cariaco_Basin	NA	Edgcomb et al. (2011)	GU821097	NA
GU822292	I	I	Centrocuboidea	Excentroconchidae	Uncultured	Uncultured_Rhizaria		anoxic_water_column_Cariaco_Basin	NA	Edgcomb et al. (2011)	GU822292	NA
GU822590	I	I	Centrocuboidea	Excentroconchidae	Uncultured	Uncultured_Rhizaria		anoxic_water_column_Cariaco_Basin	NA	Edgcomb et al. (2011)	GU822590	NA
AB860148	J	J1	Stylodictytoidea	Stylodictyidae	Perichlamydium	Perichlamydium_venustum		Central Pacific	NA	Ishitani et al. (2014)	AB860148	AB860148
Vil441	J	J1	Stylodictytoidea	Stylodictyidae	Stylodictya	Stylodictya_arachnea	Müller	Villefranche-sur-mer	450-0	This study	MT670534	NA
Vil503	J	J1	Stylodictytoidea	Stylodictyidae	Stylodictya	Stylodictya_sp		Villefranche-sur-mer	450-0	This study	MT670548	MT670481
Vil453	J	J2	Stylodictytoidea	Stylodictyidae	Stylodictya	Stylodictya_arachnea	Müller	Villefranche-sur-mer	450-0	This study	MT670539	MT670474
Vil501	J	J2	Stylodictytoidea	Stylodictyidae	Stylodictya	Stylodictya_arachnea	Müller	Villefranche-sur-mer	30	This study	MT670547	MT670480
AB860147	J	J2	Stylodictytoidea	Stylodictyidae	Stylodictya	Stylodictya_stellata	Bailey	Central Pacific	NA	Ishitani et al. (2014)	AB860147	AB860147
Osh90	J	J2	Stylodictytoidea	Stylodictyidae	Stylodictya	Stylodictya_stellata	Bailey	East_off_Japan	250-150	This study	MT670501	MT670454
AB246698	J	J2	Stylodictytoidea	Stylodictyidae	Stylodictya	Stylodictya_subtilis	(Ehrenberg)	Shimoda, Izu peninsula, Japan	Surface	Kunitomo et al. (2006)	AB246698	NA
HQ651780	K	K	Actinommoidea	Actinommidae	Actinomma	Actinomma_boreale	Cleve	Sogndalsfjorden (Norway)	NA	Krabberod et al. (2011)	HQ651780	HQ651780
HQ651781	K	K	Actinommoidea	Actinommidae	Actinomma	Actinomma_boreale	Cleve	Sogndalsfjorden (Norway)	NA	Krabberod et al. (2011)	HQ651781	HQ651781
HQ651788	K	K	Actinommoidea	Actinommidae	Actinomma	Actinomma_boreale	Cleve	Sogndalsfjorden (Norway)	NA	Krabberod et al. (2011)	HQ651788	NA
HQ651789	K	K	Actinommoidea	Actinommidae	Actinomma	Actinomma_boreale	Cleve	Sogndalsfjorden (Norway)	NA	Krabberod et al. (2011)	HQ651789	NA
Vil438	K	K	Actinommoidea	Actinommidae	Actinomma	Actinomma_trinacrium	(Haeckel)	Villefranche-sur-mer	450-0	This study	MT670533	NA
AB617584	L	L1	Lithelioidea	Litheliidae	Lithelius	Lithelius_cf_alveolina	Haeckel	North Pacific Ocean	1000-750	Ishitani et al. (2012)	AB617584	NA
AB617587	L	L1	Lithelioidea	Litheliidae	Spongurus?	Spongurus?_pylomaticus		North Pacific Ocean	500-250	Ishitani et al. (2012)	AB617587	NA
Mge17-118	L	L1	Lithelioidea	Litheliidae	Trilobatum	Trilobatum_aff_acuferum	Popofsky	Westearn mediterranean sea	500-0	This study	MT670483	MT670446
Osh153	L	L2	Spongopyloidea	Cristallosphaeridae	Calcaromma	Calcaromma_morum	Müller	East_off_Japan	25-0	This study	MT670493	NA
Vil249	L	L2	Spongopyloidea	Cristallosphaeridae	Calcaromma	Calcaromma_morum	Müller	Villefranche-sur-mer	Euphotic	This study	MT670525	MT670468
Vil296	L	L2	Spongopyloidea	Cristallosphaeridae	Calcaromma	Calcaromma_morum	Müller	Villefranche-sur-mer	Euphotic	This study	MT670528	MT670470
Vil297	L	L2	Spongopyloidea	Cristallosphaeridae	Calcaromma	Calcaromma_morum	Müller	Villefranche-sur-mer	Euphotic	This study	MT670529	MT670471
AB617590	L	L2	Spongopyloidea	Spongopylidae	Schizodiscus	Schizodiscus_asymmetricus	Dogiel in Dogiel and Reshetnyak	North Pacific Ocean	150-0	Ishitani et al. (2012)	AB617590	NA
AB617588	L	L2	Spongopyloidea	Spongopylidae	Schizodiscus	Schizodiscus_stylotrochoides	Dogiel in Dogiel and Reshetnyak	North Pacific Ocean	500-350	Ishitani et al. (2012)	AB617588	NA
AB860152	L	L2	Spongopyloidea	Spongopylidae	Schizodiscus?	Schizodiscus?_spp		Central Pacific	NA	Ishitani et al. (2014)	AB860152	AB860152
AB860153	L	L2	Spongopyloidea	Spongopylidae	Schizodiscus?	Schizodiscus?_spp		Central Pacific	180	Ishitani et al. (2014)	AB860153	AB860153
AB860154	L	L2	Spongopyloidea	Spongopylidae	Schizodiscus?	Schizodiscus?_spp		Central Pacific	NA	Ishitani et al. (2014)	AB860154	AB860154
AB860155	L	L2	Spongopyloidea	Spongopylidae	Schizodiscus?	Schizodiscus?_spp		Central Pacific	NA	Ishitani et al. (2014)	AB860155	AB860155
AB860156	L	L2	Spongopyloidea	Spongopylidae	Schizodiscus?	Schizodiscus?_spp		Central Pacific	NA	Ishitani et al. (2014)	AB860156	AB860156
AB860149	L	L2	Spongopyloidea	Spongopylidae	Spongopyle	Spongopyle_osculosa	Dreyer	Central Pacific	NA	Ishitani et al. (2014)	AB860149	AB860149
AB860150	L	L2	Spongopyloidea	Spongopylidae	Spongopyle	Spongopyle_osculosa	Dreyer	Central Pacific	NA	Ishitani et al. (2014)	AB860150	AB860150
AB860151	L	L2	Spongopyloidea	Spongopylidae	Spongopyle	Spongopyle_osculosa	Dreyer	Central Pacific	NA	Ishitani et al. (2014)	AB860151	AB860151
AB246689	L	L2	Spongopyloidea	Spongopylidae	Un-identifiable	Un-identifiable_specimen		Shimoda, Izu peninsula, Japan	Surface	Kunitomo et al. (2006)	AB246689	NA
AB617589	L	L2	Spongopyloidea	Spongopylidae	Un-identifiable	Un-identifiable_specimen		North Pacific Ocean	150-0	Ishitani et al. (2012)	AB617589	NA
HQ651803	M	M1	Pylonioidea	Tholoniidae	Sphaeropylolena	Sphaeropylolena_circumtexta	(Joergensen)	Sogndalsfjorden (Norway)	NA	Krabberod et al. (2011)	HQ651803	NA
Toy110	M	M1	Pylonioidea	Tholoniidae	Tholomura	Tholomura_pilula	Zhang and Suzuki	Okinawa Japan	NA	This study	MT670510	NA
Vil200	M	M1	Pylonioidea	Tholoniidae	Tholomura	Tholomura_transversara	(Chen)	Villefranche-sur-mer	NA	This study	MT670514	MT670462
Osh16	M	M2	Pylonioidea	Pyloniidae	Larcopyle	Larcopyle_aff_buetschlii	Dreyer	East_off_Japan	NA	This study	MT670494	NA
LC049343	M	M2	Pylonioidea	Pyloniidae	Larcopyle	Larcopyle_buetschlii	Dreyer	Japan_sea	NA	Ishitani et al. (2015)	LC049343	NA
LC049344	M	M2	Pylonioidea	Pyloniidae	Larcopyle	Larcopyle_buetschlii	Dreyer	Japan_sea	NA	Ishitani et al. (2015)	LC049344	NA
AB246688	M	M2	Pylonioidea	Pyloniidae	Sphaerolarnacillium	Sphaerolarnacillium_tanzhiyuani	Zhang and Suzuki	Shimoda, Izu peninsula, Japan	Surface	Kunitomo et al. (2006)	AB246688	18S
Mge17-20	M	M2	Pylonioidea	Pyloniidae	Tetrapyle	Tetrapyle_octacantha	Müller	Westearn mediterranean sea	500-0	This study	MT670486	NA
Ses18	M	M2	Pylonioidea	Pyloniidae	Tetrapyle	Tetrapyle_octacantha	Müller	Sesoko Okinawa Japan	NA	This study	MT670504	MT670457
Vil231	M	M2	Pylonioidea	Pyloniidae	Tetrapyle	Tetrapyle_octacantha	Müller	Villefranche-sur-mer	Euphotic	This study	MT670519	NA
Vil298	M	M2	Pylonioidea	Pyloniidae	Tetrapyle	Tetrapyle_octacantha	Müller	Villefranche-sur-mer	NA	This study	MT670530	MT670472
Vil432	M	M2	Pylonioidea	Pyloniidae	Tetrapyle	Tetrapyle_octacantha	Müller	Villefranche-sur-mer	450-0	This study	MT670531	MT670473
Vil480	M	M2	Pylonioidea	Pyloniidae	Tetrapyle	Tetrapyle_octacantha	Müller	Villefranche-sur-mer	Surface	This study	MT670543	MT670476
Vil506	M	M2	Pylonioidea	Pyloniidae	Tetrapyle	Tetrapyle_octacantha	Müller	Villefranche-sur-mer	450-0	This study	MT670549	MT670482
AB246680	M	M2	Pylonioidea	Pyloniidae	Tetrapyle	Tetrapyle_sp		Shimoda, Izu peninsula, Japan	Surface	Kunitomo et al. (2006)	AB246680	NA
AB617585	M	M2	Pylonioidea	Pyloniidae	Un-identifiable	Un-identifiable_specimen		North Pacific Ocean	150-0	Ishitani et al. (2012)	AB617585	NA
Vil437	M	M3	Pylonioidea	Pyloniidae	Cryptolarnaciinae	Cryptolarnaciinae_gen_et_sp_indet		Villefranche-sur-mer	450-0	This study	MT670532	NA
Ses13	M	M3	Pylonioidea	Pyloniidae	Pylodiscus	Pylodiscus_spinulosus	(Chen and Tan)	Sesoko Okinawa Japan	NA	This study	MT670502	MT670455
Ses53	M	M3	Pylonioidea	Pyloniidae	Pyloniidae	Pyloniidae_gen_et_sp_indet		Sesoko Okinawa Japan	NA	This study	MT670506	MT670458
HQ651783	M	M3	Pylonioidea	Pyloniidae	Un-identifiable	Un-identifiable_specimen		Sogndalsfjorden (Norway)	NA	Krabberod et al. (2011)	HQ651783	HQ651783

### Sheet: symbiotic
ID	Clade	Superfamily_skeleton	Family_skeleton	Genus_skeleton	Species_skeleton	Location	Depth	Reference	Accession_number_18S	Accession_number_28S
Osh82	Env1	Rhizosphaeroidea	Rhizosphaeridae	Rhizosphaera	Rhizosphaera haeckeli	East_off_Japan	50-25	This study	MT670437	NA
Osh87	Env1	Spongodiscoidea	Spongobrachiidae	gen_indet	gen_et_sp_indet	East_off_Japan	750-500	This study	MT670438	NA
Osh97	Env1	Rhizosphaeroidea	Rhizosphaeridae	Rhizosphaera	Rhizosphaera sp.	East_off_Japan	50-25	This study	MT670439	NA
Osh108	Env1	Heliosaturnaloidea	Saturnulidae	Saturnulus	Saturnulus circularis	East_off_Japan	2000-1000	This study	MT670440	NA
Osh114	Env1	Rhizosphaeroidea	Rhizosphaeridae	Rhizosphaera	Rhizosphaera haeckeli	East_off_Japan	50-25	This study	MT670441	NA
Osh116	Env1	Lithelioidea	Litheliidae	Lithelius	Lithelius spiralis	East_off_Japan	700-500	This study	MT670442	NA
Osh156	Env1	Liosphaeroidea	Astrosphaeridae	Cladococcus	Cladococcus scoparius	East_off_Japan	25-0	This study	MT670443	NA
Osh174	Env1	Spongodiscoidea	Spongobrachiidae	gen_indet	gen_et_sp_indet	East_off_Japan	25-0	This study	MT670444	NA
Osh187	Env1	Excentroconchidae	Excentroconchidae	Plegmosphaeromma?	Plegmosphaeromma?_sp	East_off_Japan	25-0	This study	MT670445	NA

### Sheet: reference
Ando,H., Kunitomo,Y., Sarashina,I., Iijima,M., Endo,K. and, Sashida,K. (2009). Intraspecific variations in the ITS region of Recent radiolarians JOURNAL Earth Evol. Sci. Univ. Tsukuba 3, 37-44 (2009).Earth Evol. Sci. Univ. Tsukuba 3, 37-44
Decelle,J., Bittner,L. and Not,F., Unpublished. Symbiosis in Acantharia (Radiolaria)
Edgcomb,V., Orsi,W., Bunge,J., Jeon,S., Christen,R., Leslin,C., (2011). Protistan microbial observatory in the Cariaco Basin, Caribbean. I. Pyrosequencing vs Sanger insights into species richness.ISME J 5 (8), 1344-1356
Ishitani,Y. and Takishita,K., (2015). Molecular evidence for wide vertical distribution of the marine planktonic protist Larcopyle buetschlii (Radiolaria) in a.J. Plankton Res. 37, 851-856
Ishitani,Y., Ujiie,Y. and Takishita,K., (2014). Uncovering sibling species in Radiolaria: evidence for ecological partitioning in a marine planktonic protist.Mol. Phylogenet. Evol. 78, 215-222
Ishitani,Y., Ujiie,Y., De Vargas,C., Not,F. and Takahashi,K., (2012). Two distinct lineages in the radiolarian order Spumellaria having different ecological preferences.Deep Sea Res. Part II Top. Stud. Oceanogr. 61-64, 172-178
Kim,D.Y., Countway,P.D., Yamashita,W. and Caron,D.A., (2012). A combined sequence-based and fragment-based characterization of microbial eukaryote assemblages provides taxonomic context for the.J. Microbiol. Methods 91 (3), 527-536
Kimoto,K., Yuasa,T. and Takahashi,O., (2011). Molecular identification of reproductive cells released from Cypassis irregularis Nigrini (Radiolaria).Environ Microbiol Rep 3 (1), 86-90
Krabberod,A.K., Brate,J., Dolven,J.K., Ose,R.F., Klaveness,D., (2011). Radiolaria Divided into Polycystina and Spasmaria in Combined 18S and 28S rDNA Phylogeny.PLoS ONE 6 (8), E23526
Kunitomo,Y., Sarashina,I., Iijima,M., Endo,K. and Sashida,K., (2006). Molecular phylogeny of acantharian and polycystine radiolarians based on ribosomal DNA sequences, and some comparisons with data.Eur. J. Protistol. 42 (2), 143-153
Lie,A.A., Liu,Z., Hu,S.K., Jones,A.C., Kim,D.Y., Countway,P.D., (2014). Investigating Microbial Eukaryotic Diversity from a Global Census: Insights from a Comparison of Pyrotag and Full-Length Sequences of.Appl. Environ. Microbiol. 80 (14), 4363-4373
Takahashi,O., Yuasa,T., Honda,D. and Mayama,S., (2004). Molecular phylogeny of solitary shell-bearing Polycystinea (Radiolaria).Rev. Micropaleontol. 47, 111-118
Xu,D., Jiao,N., Ren,R. and Warren,A., (2017). Distribution and Diversity of Microbial Eukaryotes in Bathypelagic Waters of the South China Sea.J. Eukaryot. Microbiol. (2016) In press
Yuasa,T. and Takahashi,O., (2016). Light and electron microscopic observations of the reproductive swarmer cells of nassellarian and spumellarian polycystines.Eur. J. Protistol. 54, 19-32
Yuasa,T., Dolven,J.K., Bjorklund,K.R., Mayama,S. and Takahashi,O., (2009). Molecular phylogenetic position of Hexacontium pachydermum Jorgensen (Radiolaria).Mar. Micropaleontol. 73, 129-134
Yuasa,T., Takahashi,O. and Mayama,S., (2004). PCR primers for the amplification of the nuclear small subunit ribosomal DNA sequences from polycystine radiolarians.Gensei Dobutsugaku Zasshi 37, 133-137
Yuasa,T., Takahashi,O., Honda,D. and Mayama,S., (2005). Phylogenetic analyses of the polycystine Radiolaria based on the 18s rDNA sequences of the Spumellarida and the Nassellarida.Eur. J. Protistol. 41, 287-298
